# A comprehensive analysis of the global human gut archaeome from a thousand genome catalogue

**DOI:** 10.1101/2020.11.21.392621

**Authors:** Cynthia Maria Chibani, Alexander Mahnert, Guillaume Borrel, Alexandre Almeida, Almut Werner, Jean-François Brugère, Simonetta Gribaldo, Robert D. Finn, Ruth A. Schmitz, Christine Moissl-Eichinger

## Abstract

The human gut microbiome plays an important role in health and disease, but the archaeal diversity therein remains largely unexplored. Here we report the pioneering analysis of 1,167 non-redundant archaeal genomes recovered from human gastrointestinal tract microbiomes across countries and populations. We identified three novel genera and 15 novel species including 52 previously unknown archaeal strains. Based on distinct genomic features, we warrant the split of the *Methanobrevibacter smithii* clade into two separate species, with one represented by the novel Candidatus *M. intestini*.

Patterns derived from 1.8 million proteins and 28,851 protein clusters coded in these genomes showed substantial correlation with socio-demographic characteristics such as age and lifestyle. We infer that archaea are actively replicating in the human gastrointestinal tract and are characterized by specific genomic and functional adaptations to the host. We further demonstrate that the human gut archaeome carries a complex virome, with some viral species showing unexpected host flexibility. Our work furthers our current understanding of the human archaeome, and provides a large genome catalogue for future analyses to decipher its role and impact on human physiology.

GRAPHICAL ABSTRACT

**HIGHLIGHTS:**

- The human gut archaeome analysis reveals a previously unseen active diversity
- The most abundant methanogen, *Methanobrevibacter smithii*, splits into two species
- Archaeal protein catalogue can predict geography, demographics and health aspects
- Host-associated and environmental archaea show distinct genomic & functional traits
