## Supplementary Table 6 for "A comprehensive analysis of the global human gut archaeome from a thousand genome catalogue"

### Sheet: Tabelle1
Methanosphaera
		Animal								Human
Contamination		0	0	0	0	0	0	0		0	0	0	0	0	0	0	0
Origin		Animal	Animal	Animal	Animal	Animal	Animal	Animal		Human	Human	Human	Human	Human	Human	Human	Human
Type		Isolate	Isolate	MAG rholeuAM74	MAG SHI613	MAG rholeuAM270	Isolate WGK6	Isolate BMS		MAG	Isolate	MAG	Isolate: DSM3091	Isolate_PA5	MAG	MAG	MAG
Label		GCA_002287195	GCA_003149675	GCA_003266075	GCA_003266145	GCA_003266165	GCF_001729965	GCF_003268005		GUT_GENOME283178	GCA_003266085	GUT_GENOME105688	GUT_GENOME132206	GUT_GENOME143193	GUT_GENOME265890	GUT_GENOME270743	GUT_GENOME279890
species		Methanosphaera cuniculi	Methanosphaera cuniculi	Methanosphaera sp003266075	Methanosphaera sp003266145	Methanosphaera sp003266165	Methanosphaera sp001729965	Methanosphaera sp003268005		Methanosphaera sp900322125	Methanosphaera stadtmanae	Methanosphaera stadtmanae	Methanosphaera stadtmanae	Methanosphaera stadtmanae	Methanosphaera stadtmanae	Methanosphaera stadtmanae	Methanosphaera stadtmanae
Number of genes		1364	1320	1350	1364	1079	1364	1364		1364	1358	768	1364	1364	1364	1351	895
Number of archaeal genes		1314	1273	1219	1275	971	1313	1224		1293	1351	762	1360	1347	1345	1329	890
% archaeal genes		96.3343	96.4394	90.2963	93.4751	89.9907	96.261	89.7361		94.7947	99.4845	99.2188	99.7067	98.7537	98.607	98.3716	99.4413
% non-archaeal genes		3.66569	3.56061	9.7037	6.52493	10.0093	3.739	10.2639		5.20528	0.515464	0.78125	0.293255	1.24633	1.39296	1.62842	0.558659
								6.78102									1.4527
Methanobrevibacter
		Animal												Human
Contamination		0	0	0	0	0	0	0	0	0	0	0		0	0	0	0	0	0	0	0	0	0	0	0	0	0	0	0	0	0	0	0	0	0	0	0	0	0	0	0	0	0
Origin		Animal	Animal	Animal	Animal	Animal	Animal	Animal	Animal	Animal	Animal	Animal		Human	Human	Human	Human	Human	Human	Human	Human	Human	Human	Human	Human	Human	Human	Human	Human	Human	Human	Human	Human	Human	Human	Human	Human	Human	Human	Human	Human	Human	Human
Type		Isolate	Isolate	Isolate	Isolate	Isolate	Isolate	Isolate	Isolate	Isolate	Isolate	MAG		Isolate	MAG	MAG	MAG	MAG	MAG	MAG	MAG	MAG	MAG	Isolate	MAG	MAG	MAG	MAG	MAG	MAG	MAG	MAG	MAG	MAG	Isolate	MAG	MAG	MAG	MAG	MAG	MAG	Isolate	MAG
Label		GCF_000024185	GCF_000320505	GCF_000621965	GCF_001639265	GCF_001639285	GCF_001639295	GCF_003111625	GCF_003814835	GCF_90010341	GCF_900114585	GCF_003111605		GUT_GENOME132204	GUT_GENOME014311	GUT_GENOME011239	GUT_GENOME011714	GUT_GENOME012603	GUT_GENOME018729	GUT_GENOME093513	GUT_GENOME091220	GUT_GENOME120881	GUT_GENOME130816	GUT_GENOME132205	GUT_GENOME137479	GUT_GENOME235276	GUT_GENOME268176	GUT_GENOME283326	GUT_GENOME066320	GUT_GENOME092268	GUT_GENOME092376	GUT_GENOME094058	GUT_GENOME104028	GUT_GENOME104378	GUT_GENOME143185	GUT_GENOME186606	GUT_GENOME239080	GUT_GENOME251364	GUT_GENOME258505	GUT_GENOME272533	GUT_GENOME285252	GUT_GENOME287004	GUT_GENOME263468
species		ruminantium	boviskoreani	wolinii	filiformis	cuticularis	curvatus	thaueri	gottschalkii	millerae	olleyae	woesei		oralis	14311	smithii	smithii	smithii	smithii	smithii	smithii	smithii	smithii	smithii	smithii	smithii	smithii	smithii	smithii_A	smithii_A	smithii_A	smithii_A	smithii_A	smithii_A	smithii_A	smithii_A	smithii_A	smithii_A	smithii_A	smithii_A	smithii_A	arboriphilus	woesei
Number of genes		1989	1595	1561	1571	1629	1584	1820	1660	2017	1656	1451		1901	1475	1534	1566	1550	1504	1565	1556	1577	1572	1547	1581	1380	1606	1595	1640	1628	1633	1638	1632	1570	1649	1658	1583	1628	1590	1651	1554	1731	1482
Number of archaeal genes		1957	1562	1509	1391	1471	1377	1717	1565	1870	1594	1402		1758	1317	1498	1538	1524	1458	1541	1535	1541	1539	1520	1558	1371	1566	1565	1596	1598	1590	1594	1581	1540	1618	1625	1557	1585	1563	1599	1513	1594	1422
% archaeal genes		98.3912	97.931	96.6688	88.5423	90.3008	86.9318	94.3407	94.2771	92.7119	96.256	96.623		92.4776	89.2881	97.6532	98.212	98.3226	96.9415	98.4665	98.6504	97.7172	97.9008	98.2547	98.5452	99.3478	97.5093	98.1191	97.3171	98.1572	97.3668	97.3138	96.875	98.0892	98.1201	98.0097	98.3575	97.3587	98.3019	96.8504	97.3616	92.0855	95.9514
% non-archaeal genes		1.60885	2.06897	3.3312	11.4577	9.6992	13.0682	5.65934	5.72289	7.28805	3.74396	3.37698		7.52236	10.7119	2.34681	1.78799	1.67742	3.05851	1.53355	1.34961	2.28282	2.09924	1.74531	1.45478	0.652174	2.49066	1.88088	2.68293	1.84275	2.63319	2.6862	3.125	1.91083	1.87993	1.99035	1.64245	2.64128	1.69811	3.14961	2.63835	7.9145	4.04858
												6.09321																															2.83593
Methanomassiliicoccales
		MAG	MAG	MAG	MAG	MAG	Isolate	Isolate	MAG	MAG	MAG	MAG
Contamination		0	0	0	0	0	0.891	0	0	0	0	0
Origin		Human	Human	Human	Human	Human	Human	Human	Human	Human	Human	Human
Label		GUT_GENOME013044	GUT_GENOME044241	GUT_GENOME057011	GUT_GENOME107765	GUT_GENOME113524	GUT_GENOME132202	GUT_GENOME132203	GUT_GENOME187666	GUT_GENOME247230	GUT_GENOME251929	GUT_GENOME283332
Number of genes		949	1450	1478	1380	1503	1507	2053	1488	1475	1464	1491
Number of archaeal genes		811	953	993	1337	1130	1015	1430	1118	1145	1113	1112
% archaeal genes		0.854584	0.657241	0.671854	0.968841	0.75183	0.673524	0.696542	0.751344	0.776271	0.760246	0.745808
Isolates only
Methanosphaera
		Animal									Human
Contamination		0	0	0	0						0	0	0
Origin		Animal	Animal	Animal	Animal						Human	Human	Human
Type		Isolate	Isolate	Isolate WGK6	Isolate BMS						Isolate	Isolate: DSM3091	Isolate_PA5
Label		GCA_002287195	GCA_003149675	GCF_001729965	GCF_003268005						GCA_003266085	GUT_GENOME132206	GUT_GENOME143193
species		Methanosphaera cuniculi	Methanosphaera cuniculi	Methanosphaera sp001729965	Methanosphaera sp003268005						Methanosphaera stadtmanae	Methanosphaera stadtmanae	Methanosphaera stadtmanae
Number of genes		1364	1320	1364	1364						1358	1364	1364
Number of archaeal genes		1314	1273	1313	1224						1351	1360	1347
% archaeal genes		96.3343	96.4394	96.261	89.7361						99.4845	99.7067	98.7537
% non-archaeal genes		3.66569	3.56061	3.739	10.2639						0.515464	0.293255	1.24633
					5.30731								0.685018
Methanobrevibacter
		Animal												Human
Contamination		0	0	0	0	0	0	0	0	0	0			0	0	0	0
Origin		Animal	Animal	Animal	Animal	Animal	Animal	Animal	Animal	Animal	Animal			Human	Human	Human	Human
Type		Isolate	Isolate	Isolate	Isolate	Isolate	Isolate	Isolate	Isolate	Isolate	Isolate			Isolate	Isolate	Isolate	Isolate
Label		GCF_000024185	GCF_000320505	GCF_000621965	GCF_001639265	GCF_001639285	GCF_001639295	GCF_003111625	GCF_003814835	GCF_90010341	GCF_900114585			GUT_GENOME132204	GUT_GENOME132205	GUT_GENOME143185	GUT_GENOME287004
species		ruminantium	boviskoreani	wolinii	filiformis	cuticularis	curvatus	thaueri	gottschalkii	millerae	olleyae			oralis	smithii	smithii_A	arboriphilus
Number of genes		1989	1595	1561	1571	1629	1584	1820	1660	2017	1656			1901	1547	1649	1731
Number of archaeal genes		1957	1562	1509	1391	1471	1377	1717	1565	1870	1594			1758	1520	1618	1594
% archaeal genes		98.3912	97.931	96.6688	88.5423	90.3008	86.9318	94.3407	94.2771	92.7119	96.256			92.4776	98.2547	98.1201	92.0855
% non-archaeal genes		1.60885	2.06897	3.3312	11.4577	9.6992	13.0682	5.65934	5.72289	7.28805	3.74396			7.52236	1.74531	1.87993	7.9145
											6.36483
Methanomassiliicoccales
		Isolate	Isolate
Contamination		0.891	0
Origin		Human	Human
Label		GUT_GENOME132202	GUT_GENOME132203
Number of genes		1507	2053
Number of archaeal genes		1015	1430
% archaeal genes		0.673524	0.696542
			0.685033
