## Supplementary Table 8 for "A comprehensive analysis of the global human gut archaeome from a thousand genome catalogue"

### Sheet: Feuil1
Presence/absence of enzymatic complexes and pathways in the 27 species reported in this study (related to Figure 8B)
GUT_GENOME identifier of the representative genome/MAG	Genome name	Classification	Completeness	Contamination	Nbr of MAGs in the species	MCR	MTR	H4MPT mWL	MtaBC	MtmBC	MtbBC	MttBC	MtsAB	PylBCDE	FdhAB	Alcohol utilisation	Fpo-like	Eha	Ehb	Ech	HdrBC	MvhADG	FrhABG
GUT_GENOME132205	Methanobrevibacter smithii DSM2374	Methanobacteriales; Methanobacteriacaea	100	0	797	+	+	+	+	-	-	-	-	-	+	+	-	+	+	-	+	+	+
GUT_GENOME143185	Methanobrevibacter smithii_A / Methanobrevibacter intestini *	Methanobacteriales; Methanobacteriacaea	100	0	185	+	+	+	+	-	-	-	-	-	+	+	-	+	+	-	+	+	+
GUT_GENOME014311	Methanobrevibacter sp.	Methanobacteriales; Methanobacteriacaea	99.2	0	7	+	+	+	-	-	-	-	-	-	+	+ / -	-	+	+	-	+	+	+
GUT_GENOME236870	Methanobrevibacter sp.	Methanobacteriales; Methanobacteriacaea	95.33	2.65	2	+	+	+	-	-	-	-	-	-	+	-	-	-	+	-	+	+	+
GUT_GENOME263468	Methanobrevibacter woesei	Methanobacteriales; Methanobacteriacaea	100	0	2	+	+	+	-	-	-	-	-	-	+	+	-	+	+	-	+	+	+
GUT_GENOME132204	Methanobrevibacter oralis JMR01	Methanobacteriales; Methanobacteriacaea	96.8	0	1	+	+	+	-	-	-	-	-	-	+	+	-	+	+	-	+	+	+
GUT_GENOME287004	Methanobrevibacter arboriphilus ANOR1	Methanobacteriales; Methanobacteriacaea	99.2	0	1	+	+	+	+	-	-	-	-	-	+	+	-	+	+	-	+	+	+
GUT_GENOME132206	Methanosphaera stadtmanae DSM3091	Methanobacteriales; Methanobacteriacaea	97.6	0	17	+	+	+	+	-	-	-	-	-	+	-	-	-	+	-	+	+	+
GUT_GENOME273277	Methanosphaera cuniculi	Methanobacteriales; Methanobacteriacaea	95.33	0.8	2	+	+	+	+	-	-	-	-	-	+	-	-	-	+	-	+	+	+
GUT_GENOME283178	Methanosphaera sp.	Methanobacteriales; Methanobacteriacaea	97.6	0	1	+	+	+	+	-	-	-	-	-	+	+ / -	-	-	+	-	+	+	+
GUT_GENOME283701	Methanobacterium sp.	Methanobacteriales; Methanobacteriacaea	98.13	0	1	+	+	+	-	-	-	-	-	-	+	+ / -	-	+	+	-	+	+	+
GUT_GENOME268463	Methanoprimatia hominis Mx06 *	Methanomassiliicoccales; Methanomethylophylaceae	96.1	0.81	44	+	-	-	+	+	+	+	-	+	-	-	+	-	-	+	+	+	-
GUT_GENOME251929	Methanoprimatia macfaralanii *	Methanomassiliicoccales; Methanomethylophylaceae	98.79	0	12	+	-	-	+	-	-	-	+	+	-	-	+	-	-	+	+	+	-
GUT_GENOME287002	Methanoprimatia sp. Mx03	Methanomassiliicoccales; Methanomethylophylaceae	98.79	0	5	+	-	-	+	-	-	+	-	+	-	-	+	-	-	+	+	+	-
GUT_GENOME234397	Methanoprimatia sp.	Methanomassiliicoccales; Methanomethylophylaceae	89.46	0.04	3	+	-	-	-	+	+	+	-	-	-	-	+	-	-	-	+	+	-
GUT_GENOME143252	Methanomethylophilus alvus Mx05	Methanomassiliicoccales; Methanomethylophylaceae	98.39	0.81	37	+	-	-	+	+	+	+	+	+	-	-	+	-	-	-	+	+	-
GUT_GENOME236887	Methanomethylophylaceae sp.	Methanomassiliicoccales; Methanomethylophylaceae	93.55	2.7	2	+	-	-	+	-	-	+	+	+	-	-	+	-	-	-	+	+	-
GUT_GENOME286998	Methanomethylophilus sp.	Methanomassiliicoccales; Methanomethylophylaceae	98.39	0.81	1	+	-	-	+	+	+	+	-	+	-	-	+	-	-	-	+	+	-
GUT_GENOME287001	Methanarchanum hacksteinii Mx02 *	Methanomassiliicoccales; Methanomethylophylaceae	97.18	0	10	+	-	-	-	-	-	-	-	-	-	-	+	-	-	-	+	+	-
GUT_GENOME132203	Methanomassiliicoccus luminyensis B10	Methanomassiliicoccales; Methanomassiliicocaceae	98.39	0	2	+	-	-	+	+	+	+	+	+	-	-	+	-	-	+	+	+	-
GUT_GENOME132202	Methanomassiliicoccus intestinalis Mx1-Issoire	Methanomassiliicoccales; Methanomassiliicocaceae	98.79	0.81	20	+	-	-	+	+	+	+	+	+	-	-	+	-	-	+	+	+	-
GUT_GENOME044241	Methanomassiliicoccus sp.	Methanomassiliicoccales; Methanomassiliicocaceae	97.98	0	3	+	-	-	+	+	+	+	+	+	-	-	+	-	-	+	+	+	-
GUT_GENOME112422	Methanomassiliicoccus sp.	Methanomassiliicoccales; Methanomassiliicocaceae	95.16	1.61	3	+	-	-	+	-	-	+	+	-	-	-	+	-	-	+	+	+	-
GUT_GENOME266038	Methanomassiliicoccus sp.	Methanomassiliicoccales; Methanomassiliicocaceae	96.37	2.46	1	+	-	-	+	-	-	+	+	-	-	-	+	-	-	+	-	+	-
GUT_GENOME237836	Methanocorpusculum sp.	Methanomicrobiales; Methanocorpusculaceae	83.91	2.61	3	+	+	-	-	-	-	-	-	-	+	-	-	-	-	-	+	-	+
GUT_GENOME103718	Halorubrum lipolyticum	Halobacteriales; Haloferacaceae;	99.3	0.38	1	-	-	-	-	-	-	-	-	-	-	-	+	-	-	-	-	-	-
GUT_GENOME100276	Haloferax massiliensis	Halobacteriales; Haloferacaceae;	99.25	0	1	-	-	-	-	-	-	-	-	-	-	-	+	-	-	-	-	-	-
The presence/absence of the complexes and pathways is inferred from the detection of all enzymes that compose them. Three putative species represented by only 1 MAG having a poor quality were not included in this analysis. "+" indicates the presence of the complex or the pathways and "-" indicates its absence. MCR, Methyl-coenzyme M reductase; MTR, N5-Methyltetrahydromethanopterin: coenzyme M met…
